# Is a Picture Worth 1,000 SNPs? Effects of User-Submitted Photographs on Ancestry Estimates from Direct-to-Consumer Canine Genetic Tests

**DOI:** 10.1101/2023.06.28.546898

**Authors:** Halie M. Rando, Kiley Graim, Greg Hampikian, Casey S. Greene

## Abstract

**Objective:** To evaluate whether the breed ancestry predictions of direct-to-consumer (DTC) genetic tests for dogs are influenced by the user-provided photograph.

**Animals:** Twelve pet dogs considered purebred (i.e., registered with a breed organization) representing twelve different breeds.

**Methods:** Six buccal swabs per dog were collected by the owners and submitted to six DTC genetic testing companies. The experimenters registered each sample with the company. For half of the dogs, the registration included a photograph of the DNA donor. For the other half of the dogs, photographs were swapped between dogs. Analysis of the DNA and breed ancestry prediction was conducted by each company. Each company’s breed predictions were evaluated to assess whether the condition (i.e., matching versus shuffled photograph) affected the odds of identifying the DNA donor’s registered breed. A convolutional neural network was also used to predict breed based solely on the photograph as a positive control.

**Results:** Five of the six tests always produced results that included the registered breed. One test and the convolutional neural network were unlikely to identify the registered breed and frequently returned results that included the breed in the photograph. This result suggests that one test on the market is relying on the photograph more than the DNA sample. Additionally, differences in the predictions made across all tests underscore the challenge of identifying breed ancestry, even in purebred dogs.

**Clinical Relevance:** Veterinarians are likely to encounter patients who have conducted DTC genetic testing and may find themselves in the position of explaining genetic test results that they did not order. This systematic comparison of tests on the market provides context for interpreting unexpected results from consumer-grade DTC genetic testing kits.
