## Supplementary Tables 1-5 (as sheets) for "Is a Picture Worth 1,000 SNPs? Effects of User-Submitted Photographs on Ancestry Estimates from Direct-to-Consumer Canine Genetic Tests"

### Sheet: 1 Breed Name Harmonization
Test Reporting	Breed Name Used	Corresponding VBO Identifier	Corresponding VBO Most Common Name	Alternate VBO Identifier Used	Alternate VBO Most Common Name Used	Note
Embark	American Foxhound	VBO:0200047	American Foxhound
Orivet	American Foxhound	VBO:0200047	American Foxhound
NASNet	Australian terrier	VBO:0200098	Australian Terrier
Darwin's Ark	Beagle	VBO:0200131	Beagle
DNA My Dog	Beagle	VBO:0200131	Beagle
Embark	Beagle	VBO:0200131	Beagle
NASNet	Beagle	VBO:0200131	Beagle
Orivet	Beagle	VBO:0200131	Beagle
Wisdom Panel	Beagle	VBO:0200131	Beagle
Accu-Metrics	Bichon Frise	VBO:0200163	Bichon Frise
Accu-Metrics	Border Collie	VBO:0200193	Border Collie
Darwin's Ark	Border Terrier	VBO:0200194	Border Terrier
DNA My Dog	Border Terrier	VBO:0200194	Border Terrier
Embark	Border Terrier	VBO:0200194	Border Terrier
NASNet	Border Terrier	VBO:0200194	Border Terrier
Orivet	Border Terrier	VBO:0200194	Border Terrier
Wisdom Panel	Border Terrier	VBO:0200194	Border Terrier
Accu-Metrics	Boxer	VBO:0200210	Boxer
Accu-Metrics	Boykin Spaniel	VBO:0200214	Boykin Spaniel
Orivet	British Bulldog	VBO:0200258	Bulldog			British Bulldog is an alternate name for Bulldog, as confirmed with VBO maintainers
DNA My Dog	Brittany	VBO:0200238	Brittany
Embark	Brittany	VBO:0200238	Brittany
Wisdom Panel	Brittany	VBO:0200238	Brittany
NASNet	Brittany spaniel	VBO:0200238	Brittany			Brittany spaniel is an alternate name for Brittany, as confirmed with VBO maintainers
Orivet	Brittany Spaniel	VBO:0200238	Brittany			Brittany spaniel is an alternate name for Brittany, as confirmed with VBO maintainers
NASNet	bull mastiff	VBO:0200261	Bullmastiff
DNA My Dog	Bulldog	VBO:0200258	Bulldog
Embark	Bulldog	VBO:0200258	Bulldog
DNA My Dog	Catahoula Leopard Dog	VBO:0200298	Catahoula Leopard Dog
NASNet	Chesapeake Bay retriever	VBO:0200326	Chesapeake Bay Retriever
Accu-Metrics	Chihuahua	VBO:0200338	Chihuahua
NASNet	Chihuahua	VBO:0200338	Chihuahua
Accu-Metrics	Chinese Crested	VBO:0200345	Chinese Crested
Darwin's Ark	Chinese Crested	VBO:0200345	Chinese Crested
DNA My Dog	Chinese Crested	VBO:0200345	Chinese Crested
Embark	Chinese Crested	VBO:0200345	Chinese Crested
Orivet	Chinese Crested	VBO:0200345	Chinese Crested
Wisdom Panel	Chinese Crested	VBO:0200345	Chinese Crested
NASNet	Collie	VBO:0200375	Collie
Orivet	Collie Rough	VBO:0200376	Collie Rough	VBO:0200375	Collie	Collie Rough is a variety of Collie in FCI
Accu-Metrics	Dachshund	VBO:0200406	Dachshund
Darwin's Ark	Dachshund	VBO:0200406	Dachshund
Orivet	Drever	VBO:0200454	Drever
Orivet	Elo	VBO:0200479	Elo
Darwin's Ark	English Bulldog	VBO:0200258	Bulldog			English Bulldog is an alternate name for Bulldog
Wisdom Panel	Bulldog	VBO:0200258	Bulldog
Orivet	English Foxhound	VBO:0200490	English Foxhound
Accu-Metrics	English Pointer	VBO:0200494	English Pointer
Darwin's Ark	English Setter	VBO:0200495	English Setter
NASNet	English setter	VBO:0200495	English Setter
NASNet	French bulldog	VBO:0201455	French Bulldog
Accu-Metrics	German Shepherd Dog	VBO:0200577	German Shepherd Dog
DNA My Dog	German Shepherd Dog	VBO:0200577	German Shepherd Dog
NASNet	German short-haired pointer	VBO:0200583	German Shorthaired Pointer
Accu-Metrics	German Shorthaired Pointer	VBO:0200583	German Shorthaired Pointer
Darwin's Ark	German Shorthaired Pointer	VBO:0200583	German Shorthaired Pointer
DNA My Dog	German Shorthaired Pointer	VBO:0200583	German Shorthaired Pointer
Embark	German Shorthaired Pointer	VBO:0200583	German Shorthaired Pointer
Orivet	German Shorthaired Pointer	VBO:0200583	German Shorthaired Pointer
Wisdom Panel	German Shorthaired Pointer	VBO:0200583	German Shorthaired Pointer
Accu-Metrics	Golden Retriever	VBO:0200610	Golden Retriever
Darwin's Ark	Golden Retriever	VBO:0200610	Golden Retriever
DNA My Dog	Golden Retriever	VBO:0200610	Golden Retriever
Embark	Golden Retriever	VBO:0200610	Golden Retriever
NASNet	golden retriever	VBO:0200610	Golden Retriever
Orivet	Golden Retriever	VBO:0200610	Golden Retriever
Wisdom Panel	Golden Retriever	VBO:0200610	Golden Retriever
Accu-Metrics	Greyhound	VBO:0200638	Greyhound
Accu-Metrics	Hungarian Greyhound	VBO:0200678	Hungarian Greyhound
Orivet	Hungarian Vizsla	VBO:0201389	Vizsla			Hungarian Vizsla is an alternate name for this VBO term
NASNet	Irish wolfhound	VBO:0200706	Irish Wolfhound
Darwin's Ark	Italian Greyhound	VBO:0200713	Italian Greyhound
DNA My Dog	Italian Greyhound	VBO:0200713	Italian Greyhound
Embark	Italian Greyhound	VBO:0200713	Italian Greyhound
NASNet	Italian greyhound	VBO:0200713	Italian Greyhound
Orivet	Italian Greyhound	VBO:0200713	Italian Greyhound
Wisdom Panel	Italian Greyhound	VBO:0200713	Italian Greyhound
Accu-Metrics	Labrador Retriever	VBO:0200800	Labrador Retriever
Darwin's Ark	Labrador Retriever	VBO:0200800	Labrador Retriever
DNA My Dog	Labrador Retriever	VBO:0200800	Labrador Retriever
Embark	Labrador Retriever	VBO:0200800	Labrador Retriever
NASNet	Labrador retriever	VBO:0200800	Labrador Retriever
Orivet	Labrador Retriever	VBO:0200800	Labrador Retriever
Wisdom Panel	Labrador Retriever	VBO:0200800	Labrador Retriever
Accu-Metrics	Lhasa Apso	VBO:0200824	Lhasa Apso
DNA My Dog	Lhasa Apso	VBO:0200824	Lhasa Apso
NASNet	Lhasa	VBO:0200824	Lhasa Apso			There is no breed called Lhasa in VBO. Lhasa Apso is the most similar term
Orivet	Lhasa Apso	VBO:0200824	Lhasa Apso
Accu-Metrics	Maltese	VBO:0200856	Maltese
Orivet	McNab	VBO:0200872	McNab Shepherd			McNab is an informal term for the McNab Shepherd, e.g., https://en.wikipedia.org/wiki/McNab_dog
NASNet	Mexican hairless	VBO:0201436	Xoloitzcuintli			Mexican Hairless is an alternate name for Xoloitzcuintli
Orivet	Munsterlander (Large)	VBO:0200816	Large Munsterlander
Accu-Metrics	Norwegian Elkhound	VBO:0200955	Norwegian Elkhound
NASNet	papillon	VBO:0200985	Papillon
Accu-Metrics	Pomeranian	VBO:0201043	Pomeranian
Darwin's Ark	Pomeranian	VBO:0201043	Pomeranian
DNA My Dog	Pomeranian	VBO:0201043	Pomeranian
Embark	Pomeranian	VBO:0201043	Pomeranian
NASNet	Pomeranian	VBO:0201043	Pomeranian
Orivet	Pomeranian	VBO:0201043	Pomeranian
Wisdom Panel	Pomeranian	VBO:0201043	Pomeranian
Accu-Metrics	Poodle	VBO:0201048	Poodle
Orivet	Poodle (Miniature)	VBO:0201051	Poodle, Miniature	VBO:0201048	Poodle	Miniature Poodle is a variety of Poodle in FCI
NASNet	pug	VBO:0201089	Pug
DNA My Dog	Rottweiler	VBO:0201143	Rottweiler
Darwin's Ark	Shetland Sheepdog	VBO:0201217	Shetland Sheepdog
DNA My Dog	Shetland Sheepdog	VBO:0201217	Shetland Sheepdog
Embark	Shetland Sheepdog	VBO:0201217	Shetland Sheepdog
NASNet	Shetland sheepdog	VBO:0201217	Shetland Sheepdog
Orivet	Shetland Sheepdog	VBO:0201217	Shetland Sheepdog
Wisdom Panel	Shetland Sheepdog	VBO:0201217	Shetland Sheepdog
Accu-Metrics	Shih Tzu	VBO:0201223	Shih Tzu
Darwin's Ark	Shih Tzu	VBO:0201223	Shih Tzu
DNA My Dog	Shih Tzu	VBO:0201223	Shih Tzu
Embark	Shih Tzu	VBO:0201223	Shih Tzu
NASNet	Shih-Tzu	VBO:0201223	Shih Tzu
Orivet	Shih Tzu	VBO:0201223	Shih Tzu
Wisdom Panel	Shih Tzu	VBO:0201223	Shih Tzu
NASNet	silky Terrier	VBO:0201237	Silky Terrier
Accu-Metrics	Staffordshire Bull Terrier	VBO:0201296	Staffordshire Bull Terrier
NASNet	Staffordshire bullterrier	VBO:0201296	Staffordshire Bull Terrier
NASNet	Tibetan terrier	VBO:0201353	Tibetan Terrier
Orivet	Treeing Walker Coonhound	VBO:0201374	Treeing Walker Coonhound
Darwin's Ark	Unknown	N/A	N/A			Definition: DNA we can't confidently match to a single breed. This could be DNA from non-breed village dogs, DNA from breeds missing from our reference panel, or DNA that matches more than one breed. The unknown will shrink as our reference panel gets bigger and we can more accurately discern the ancestry of each dog
Embark	Unresolved	N/A	N/A			Definition: https://help.embarkvet.com/hc/en-us/articles/5325667808283-What-does-a-result-of-Unresolved-mean-in-my-purebred-dog-
Darwin's Ark	Viszla	VBO:0201389	Vizsla			Viszla appears to be a misspelling
Darwin's Ark	Weimaraner	VBO:0201401	Weimaraner
NASNet	Weimaraner	VBO:0201401	Weimaraner
Accu-Metrics	Whippet	VBO:0201421	Whippet
DNA My Dog	Wolf Hybrid	VBO:0201430	Wolfdog			Breed report summary provides Wolfdog as an alternative name
NASNet	Yorkshire terrier	VBO:0201448	Yorkshire Terrier

### Sheet: 2 Quantify Qualitative Results
Accu-Metrics					DNA My Dog
Breed	Test Result	Midpoint	Value Assigned		Breed	Test Result	Midpoint	Value Assigned
Beagle
Poodle	37-74%	0.555	0.5		Beagle	61-99%	0.8	0.941176
Bichon Frise	37-74%	0.555	0.5		Rottweiler	1-9%	0.05	0.0588235
Border Terrier
					Border Terrier	1	1	1
Brittany
Chinese Crested	1	1	1		Brittany	1	1	1
Bulldog
Dachshund	37-74%	0.555	0.440476		Bulldog	61-99%	0.8	0.820513
Norwegian Elkhound	37-74%	0.555	0.440476		Wolfdog	10-25%	0.175	0.179487
Maltese	10-20%	0.15	0.119048
Chinese Crested
Border Collie	37-74%	0.555	0.38676		Chinese Crested	1	1	1
Golden Retriever	37-74%	0.555	0.38676
Boykin Spaniel	10-20%	0.15	0.10453
German Shepherd Dog	10-20%	0.15	0.10453
Labrador Retriever	<=5%	0.025	0.0174216
German Shorthaired Pointer
Greyhound	37-74%	0.555	0.431907		German Shorthaired Pointer	40-60%	0.5	0.588235
Hungarian Greyhound	37-74%	0.555	0.431907		Catahoula Leopard Dog	10-25%	0.175	0.205882
Staffordshire Bull Terrier	10-20%	0.15	0.116732		German Shepherd Dog	10-25%	0.175	0.205882
Whippet	<=5%	0.025	0.0194553
Golden Retriever
Golden Retriever	37-74%	0.555	0.440476		Golden Retriever	1	1	1
Labrador Retriever	37-74%	0.555	0.440476
Staffordshire Bull Terrier	10-20%	0.15	0.119048
Italian Greyhound
German Shorthaired Pointer	37-74%	0.555	0.5		Italian Greyhound	1	1	1
English Pointer	37-74%	0.555	0.5
Labrador Retriever
					Labrador Retriever	1	1	1
Pomeranian
Pomeranian	37-74%	0.555	0.431907		Pomeranian	1	1	1
Lhasa Apso	37-74%	0.555	0.431907
Chihuahua	10-20%	0.15	0.116732
Lhasa Apso	<5%	0.025	0.0194553
Shetland Sheepdog
Boxer	>75%	0.875	0.853659		Shetland Sheepdog	1	1	1
Poodle	10-20%	0.15	0.146341
Shih Tzu
					Shih Tzu	61-99%	0.8	0.941176
					Lhasa Apso	1-9%	0.05	0.0588235

### Sheet: 3 NASNet adjustments
Breed	Condition	Breed Hit	NASNet Score Raw	NASNet Score Adjusted
Beagle	Control	Beagle	0.035	0.0449294
Beagle	Control	Weimaraner	0.744	0.955071
Border Terrier	Control	Border Terrier	0.869	1
Brittany	Treatment	Australian Terrier	0.036	0.0496552
Brittany	Treatment	Chihuahua	0.035	0.0482759
Brittany	Treatment	Xoloitzcuintli	0.223	0.307586
Brittany	Treatment	Papillon	0.133	0.183448
Brittany	Treatment	Silky Terrier	0.145	0.2
Brittany	Treatment	Yorkshire Terrier	0.153	0.211034
Chinese Crested	Treatment	Brittany	0.654	0.700965
Chinese Crested	Treatment	English setter	0.279	0.299035
Bulldog	Treatment	Labrador Retriever	0.792	0.943981
Bulldog	Treatment	Chesapeake Bay Retriever	0.047	0.0560191
German Shorthaired Pointer	Treatment	Italian Greyhound	0.912	1
Golden Retriever	Control	Golden Retriever	0.896	1
Italian Greyhound	Treatment	German Shorthaired Pointer	0.855	1
Labrador Retriever	Treatment	French Bulldog	0.046	0.0636238
Labrador Retriever	Treatment	Bullmastiff	0.048	0.06639
Labrador Retriever	Treatment	Irish Wolfhound	0.081	0.112033
Labrador Retriever	Treatment	Pug	0.533	0.737206
Labrador Retriever	Treatment	Staffordshire Bull Terrier	0.015	0.0207469
Pomeranian	Control	Pomeranian	0.797	0.981527
Pomeranian	Control	Chihuahua	0.015	0.0184729
Shetland Sheepdog	Control	Shetland Sheepdog	0.788	0.886389
Shetland Sheepdog	Control	Collie	0.101	0.113611
Shih Tzu	Control	Shih Tzu	0.061	0.0671806
Shih Tzu	Control	Lhasa Apso	0.829	0.912996
Shih Tzu	Control	Tibetan terrier	0.018	0.0198238

### Sheet: 4 Breed Clades
Breed	Photo	Paired Breed	Breed_Hit	Breed Clade	Paired Clade	Hit Clade	Category	Embark	Wisdom Panel	Orivet	DNA My Dog	Darwin's Ark	Accu-Metrics	NASNet	Breed Hit Note
Beagle	Control	Shih Tzu	Beagle	ScentHound	AsianToy	ScentHound	DNA	1	1	0.9009	0.9412	0.909		0.0449
Beagle	Control	Shih Tzu	American Foxhound	ScentHound	AsianToy	ScentHound	DNA			0.0666					Extrapolated from Parker et al (2017)
Beagle	Control	Shih Tzu	Treeing Walker Coonhound	ScentHound	AsianToy	ScentHound	DNA			0.0171					Extrapolated from Parker et al (2017)
Beagle	Control	Shih Tzu	English Foxhound	ScentHound	AsianToy	ScentHound	DNA			0.0154
Beagle	Control	Shih Tzu	Rottweiler	ScentHound	AsianToy	Drover	Other				0.0588
Beagle	Control	Shih Tzu	Weimaraner	ScentHound	AsianToy	PointerSetter	Other					0.028		0.9551
Beagle	Control	Shih Tzu	Dachshund	ScentHound	AsianToy	Scent Hound	Other					0.029
Beagle	Control	Shih Tzu	Unknown	ScentHound	AsianToy	N/A	Other					0.034
Beagle	Control	Shih Tzu	Poodle	ScentHound	AsianToy	Poodle	Other						0.5
Beagle	Control	Shih Tzu	Bichon Frise	ScentHound	AsianToy	Poodle	Other						0.5
Border Terrier	Control	Shetland Sheepdog	Border Terrier	Terrier	UKRural	Terrier	DNA	1	1	1	1	1		1
Golden Retriever	Control	Pomeranian	Golden Retriever	Retriever	SmallSpitz	Retriever	DNA	1	1		1	1	0.4405	1
Golden Retriever	Treatment	Pomeranian	Golden Retriever*	Retriever	SmallSpitz	Retriever	DNA			1
Golden Retriever	Control	Pomeranian	Labrador Retriever	Retriever	SmallSpitz	Retriever	DNA						0.4405
Golden Retriever	Control	Pomeranian	Staffordshire Bull Terrier	Retriever	SmallSpitz	EuropeanMastiff	Other						0.119
Pomeranian	Control	Golden Retriever	Pomeranian	SmallSpitz	Retriever	SmallSpitz	DNA	1	1	1	1	1	0.4319	0.9815
Pomeranian	Control	Golden Retriever	Chihuahua	SmallSpitz	Retriever	AmericanToy	Other						0.1167	0.0185
Pomeranian	Control	Golden Retriever	Lhasa Apso	SmallSpitz	Retriever	AsianToy	Other						0.4319
Pomeranian	Control	Golden Retriever	Shih Tzu	SmallSpitz	Retriever	AsianToy	Other						0.0195
Shetland Sheepdog	Control	Border Terrier	Shetland Sheepdog	UKRural	Terrier	UKRural	DNA	1	1	1	1	1		0.8864
Shetland Sheepdog	Control	Border Terrier	Boxer	UKRural	Terrier	EuropeanMastiff	Other						0.854
Shetland Sheepdog	Control	Border Terrier	Poodle	UKRural	Terrier	Poodle	Other						0.146
Shetland Sheepdog	Control	Border Terrier	Collie	UKRural	Terrier	UKRural	DNA							0.1136
Shih Tzu	Control	Beagle	Shih Tzu	AsianToy	ScentHound	AsianToy	DNA	0.91	1	0.8095	0.9412	1		0.0672
Shih Tzu	Control	Beagle	Unknown	AsianToy	ScentHound	N/A	Other	0.09							Lhasa Apso and Poodle (Small) were noted as potential sources for unresolved DNA
Shih Tzu	Control	Beagle	Lhasa Apso	AsianToy	ScentHound	AsianToy	DNA			0.0407	0.0588			0.913
Shih Tzu	Control	Beagle	Poodle	AsianToy	ScentHound	Poodle	Other			0.0926
Shih Tzu	Control	Beagle	Elo	AsianToy	ScentHound		Other			0.0572					Elo was created by breeding Eurasiers (parent of the AsianToy clade) with Old English Sheepdogs (UK Rural)
Shih Tzu	Control	Beagle	Tibetan terrier	AsianToy	ScentHound		Other							0.0198	Clade is basal to AsianToy but unnamed in Parker et al. (2017)
Brittany	Treatment	Chinese Crested	Brittany	PointerSetter	AmericanToy	PointerSetter	DNA	1	1	1	1
Brittany	Treatment	Chinese Crested	Chinese Crested	PointerSetter	AmericanToy	AmericanToy	Photo						1
Brittany	Treatment	Chinese Crested	Australian Terrier	PointerSetter	AmericanToy	Terrier	Other							0.0497
Brittany	Treatment	Chinese Crested	Chihuahua	PointerSetter	AmericanToy	AmericanToy	Photo							0.0483
Brittany	Treatment	Chinese Crested	Xoloitzcuintli	PointerSetter	AmericanToy	NewWorld	Other							0.3076
Brittany	Treatment	Chinese Crested	Papillon	PointerSetter	AmericanToy	ToySpitz	Other							0.1834
Brittany	Treatment	Chinese Crested	Silky Terrier	PointerSetter	AmericanToy	Terrier	Other							0.2
Brittany	Treatment	Chinese Crested	Yorkshire Terrier	PointerSetter	AmericanToy	Terrier	Other							0.211
Chinese Crested	Treatment	Brittany	Chinese Crested	AmericanToy	PointerSetter	AmericanToy	DNA	1	1	1	1	1
Chinese Crested	Treatment	Brittany	Brittany	AmericanToy	PointerSetter	PointerSetter	Photo							0.701
Chinese Crested	Treatment	Brittany	Border Collie	AmericanToy	PointerSetter	UKRural	Other						0.3868
Chinese Crested	Treatment	Brittany	Boykin Spaniel	AmericanToy	PointerSetter	Spaniel/Retriever	Other						0.1045		Extrapolated from Parker et al (2017)
Chinese Crested	Treatment	Brittany	German Shepherd Dog	AmericanToy	PointerSetter	NewWorld	Other						0.1045
Chinese Crested	Treatment	Brittany	Golden Retriever	AmericanToy	PointerSetter	Retriever	Other						0.3868
Chinese Crested	Treatment	Brittany	Labrador Retriever	AmericanToy	PointerSetter	Retriever	Other						0.0174
Chinese Crested	Treatment	Brittany	English Setter	AmericanToy	PointerSetter	PointerSetter	Photo							0.299
German Shorthaired Pointer	Treatment	Italian Greyhound	German Shorthaired Pointer	PointerSetter	UKRural	PointerSetter	DNA	1	1	0.82	0.5882	0.692
German Shorthaired Pointer	Treatment	Italian Greyhound	Italian Greyhound	PointerSetter	UKRural	UKRural	Photo							1
German Shorthaired Pointer	Treatment	Italian Greyhound	Drever	PointerSetter	UKRural	Scent Hound	Other			0.08					Extrapolated from Parker et al (2017); @doi:10.1111/age.12834; @url:https://dreverusa.org/drever-history; @url:https://web.archive.org/web/20090730055525/http://www.deutscher-bracken-club.de/pages/die-bracken/historie.php
German Shorthaired Pointer	Treatment	Italian Greyhound	Vizsla	PointerSetter	UKRural	PointerSetter	DNA			0.05		0.062			Extrapolated from Parker et al (2017); 10.1111/age.12834
German Shorthaired Pointer	Treatment	Italian Greyhound	Large Munsterlander	PointerSetter	UKRural	PointerSetter	DNA			0.05
German Shorthaired Pointer	Treatment	Italian Greyhound	Catahoula Leopard Dog	PointerSetter	UKRural	New World	Other				0.2059				Not categorized by Parker et al. (2017), but is an endemic North American breed (Leathlobhair et al., 2018)
German Shorthaired Pointer	Treatment	Italian Greyhound	German Shepherd Dog	PointerSetter	UKRural	NewWorld	Other				0.2059
German Shorthaired Pointer	Treatment	Italian Greyhound	Unknown	PointerSetter	UKRural	N/A	Other					0.2
German Shorthaired Pointer	Treatment	Italian Greyhound	English Setter	PointerSetter	UKRural	PointerSetter	DNA					0.046
German Shorthaired Pointer	Treatment	Italian Greyhound	Greyhound	PointerSetter	UKRural	UKRural	Photo						0.4319
German Shorthaired Pointer	Treatment	Italian Greyhound	Hungarian Greyhound	PointerSetter	UKRural		Other						0.4319		Ancient Hungarian breed, not analyzed by Parker et al. (2017)
German Shorthaired Pointer	Treatment	Italian Greyhound	Staffordshire Bull Terrier	PointerSetter	UKRural	EuropeanMastiff	Other						0.1167
German Shorthaired Pointer	Treatment	Italian Greyhound	Whippet	PointerSetter	UKRural	UKRural	Photo						0.0195
Italian Greyhound	Treatment	German Shorthaired Pointer	Italian Greyhound	UKRural	PointerSetter	UKRural	DNA	1	1	1	1	1
Italian Greyhound	Treatment	German Shorthaired Pointer	German Shorthaired Pointer	UKRural	PointerSetter	PointerSetter	Photo						0.5	1
Italian Greyhound	Treatment	German Shorthaired Pointer	English Pointer	UKRural	PointerSetter	PointerSetter	Photo						0.5		Extrapolated from Parker et al (2017)
Bulldog	Treatment	Labrador Retriever	Bulldog	EuropeanMastiff	Retriever	EuropeanMastiff	DNA	1	1	1	0.8205	1
Bulldog	Treatment	Labrador Retriever	Labrador Retriever	EuropeanMastiff	Retriever	Retriever	Photo							0.944
Bulldog	Treatment	Labrador Retriever	Wolfdog	EuropeanMastiff	Retriever	Wild	Other				0.1795
Bulldog	Treatment	Labrador Retriever	Dachshund	EuropeanMastiff	Retriever	Scent Hound	Other						0.4405
Bulldog	Treatment	Labrador Retriever	Norwegian Elkhound	EuropeanMastiff	Retriever	Nordic Spitz	Other						0.4405
Bulldog	Treatment	Labrador Retriever	Maltese	EuropeanMastiff	Retriever	Poodle	Other						0.119
Bulldog	Treatment	Labrador Retriever	Chesapeake Bay Retriever	EuropeanMastiff	Retriever	Spaniel/Retriever	Other							0.056	Extrapolated from Parker et al (2017)
Labrador Retriever	Treatment	Bulldog	Labrador Retriever	Retriever	EuropeanMastiff	Retriever	DNA	0.945	1	0.8872	1	0.941
Labrador Retriever	Treatment	Bulldog	Bulldog	Retriever	EuropeanMastiff	EuropeanMastiff	Photo
Labrador Retriever	Treatment	Bulldog	American Foxhound	Retriever	EuropeanMastiff	ScentHound	Other	0.055
Labrador Retriever	Treatment	Bulldog	Collie	Retriever	EuropeanMastiff	UKRural	Other			0.0837
Labrador Retriever	Treatment	Bulldog	McNab	Retriever	EuropeanMastiff	UKRural	Other			0.0291
Labrador Retriever	Treatment	Bulldog	Unknown	Retriever	EuropeanMastiff		Other					0.029
Labrador Retriever	Treatment	Bulldog	Vizsla	Retriever	EuropeanMastiff	PointerSetter	Other					0.03
Labrador Retriever	Treatment	Bulldog	French Bulldog	Retriever	EuropeanMastiff	EuropeanMastiff	Photo							0.06362
Labrador Retriever	Treatment	Bulldog	Bullmastiff	Retriever	EuropeanMastiff	EuropeanMastiff	Photo							0.06639
Labrador Retriever	Treatment	Bulldog	Irish Wolfhound	Retriever	EuropeanMastiff	UKRural	Other							0.11203
Labrador Retriever	Treatment	Bulldog	Pug	Retriever	EuropeanMastiff	ToySpitz	Other							0.73721
Labrador Retriever	Treatment	Bulldog	Staffordshire Bull Terrier	Retriever	EuropeanMastiff	EuropeanMastiff	Photo							0.02075

### Sheet: 5 Clade-Level Analysis
Approach	Control Results (N)	DNA Matches in Control (N)	Treatment Results (N)	DNA Matches in Treatment (N)	Odds Ratio (p)
Embark	6	5	6	5	1 (0.7727)
Wisdom Panel	6	6	6	6	1 (1)
Orivet	5	4	7	5	1.6 (0.6364)
Darwin's Ark	6	5	5	3	3.3 (0.4242)
DNA My Dog	6	5	6	4	2.5 (0.5)
Accu-Metrics	4	2	5	0	11 (0.1667)
NASNet	6	3	6	0	13 (0.0909)
